# Development and Characterization of a *Sf-1*-Flp Mouse Model

**DOI:** 10.1101/2025.02.21.639566

**Authors:** Marco Galvan, Mina Fujitani, Samuel R. Heaselgrave, Shreya Thomas, Bandy Chen, Jenny J. Lee, Steven C. Wyler, Joel K. Elmquist, Teppei Fujikawa

**Affiliations:** Center for Hypothalamic Research, Department of Internal Medicine, UT Southwestern Medical Center, Dallas, Texas, USA; Department of Neuroscience, UT Southwestern Medical Center, Dallas, Texas, USA; Department of Pharmacology, UT Southwestern Medical Center, Dallas, Texas, USA; Peter O’Donnell Jr. Brain Institute, UT Southwestern Medical Center, Dallas, Texas, USA; Institute of Human Life and Ecology, Osaka Metropolitan University, Osaka, Japan

**Author notes:** Contribute equally (Marco Galvan, Mina Fujitani). Corresponding authors Joel K. Elmquist Center for Hypothalamic Research, Department of Internal Medicine, UT Southwestern Medical Center, 5323 Harry Hines Blvd, Dallas, Texas 75390-9077, Email), Teppei Fujikawa Address; Center for Hypothalamic Research, Department of Internal Medicine, UT Southwestern Medical Center, 5323 Harry Hines Blvd, Dallas, Texas 75390-9077, Email. **Disclosure:** The authors have nothing to disclose.

**Keywords:** SF-1, VMH, Flp-FRT

## Abstract

The use of genetically engineered tools, including combinations of Cre-LoxP and Flp-FRT systems, enable the interrogation of complex biology. Steroidogenic factor-1 (SF-1) is expressed in the ventromedial hypothalamic nucleus (VMH). Development of genetic tools, such as mice expressing Flp recombinase (Flp) in SF-1 neurons (*Sf-1*-Flp), will be useful for future studies that unravel the complex physiology regulated by the VMH. Here, we developed and characterized *Sf-1*-Flp mice and demonstrated its utility. Flp sequence was inserted into *Sf-1* locus with P2A. This insertion did not affect *Sf-1* mRNA expression levels and *Sf-1*-Flp mice do not have any visible phenotypes. They are fertile and metabolically comparable to wild-type littermate mice. Optogenetic stimulation using adeno-associated virus (AAV)-bearing Flp-dependent channelrhodopsin-2 (ChR2) increased blood glucose and skeletal muscle PGC-1α in *Sf-1*-Flp mice. This was similar to SF-1 neuronal activation using *Sf-1*-BAC-Cre and AAV-bearing Cre-dependent ChR2. Finally, we generated *Sf-1*-Flp mice that lack *β2-adrenergic receptors* (*Adrβ2*) only in skeletal muscle with a combination of Cre/LoxP technology (*Sf-1*-Flp::SKM^ΔAdrβ2^). Optogenetic stimulation of SF-1 neurons failed to increase skeletal muscle PGC-1α in *Sf-1*-Flp::SKM^ΔAdrβ2^ mice, suggesting that *Adrβ2* in skeletal muscle is *required* for augmented skeletal muscle PGC-1α by SF-1 neuronal activation. Our data demonstrate that *Sf-1*-Flp mice are useful for interrogating complex physiology.
