## Supplemental Table 1 for "Development and Characterization of a *Sf-1*-Flp Mouse Model"

### Sheet: Genotype_Primers
Genotype	Primers	Expected Band (bp)
Sf-1-Flp	ACAGACCAGGGCAATCCCAAG	WT	309
	AGCTCAAAGGTAGTGCCGAAG	TG	400
	CTGGACTGTGCGCTTGAAGAAG
Ai65f	AGCCTGCCCAGAAGACTCC	WT	402
	ACGGGCAGTAGGGCTGAG	TG	290
	TCTAGCTTGGGCTGCAGGT
	GGTGTTGGGTCGTTTGTTCA
Ai14	AAGGGAGCTGCAGTGGAGTA	WT	297
	CCGAAAATCTGTGGGAAGTC	TG	196
	GGCATTAAAGCAGCGTATCC
	CTGTTCCTGTACGGCATGG
HAS-MCM	TTTGCCCCCTCCATATAACA	All sample	450
	AGTGGCCTCTTCCAGAAATG	TG	252
	TGCGACTGTGTCTGATTTCC
	CAGGTAGGGCAGGAGTTGG
Adrb2 flox	AGCTGAGTGTGCAGGACGCA	WT	250
	CGCTTCGTCCCGTTCCTGAG	TG	290
