## Supplemental Table 2 for "Development and Characterization of a *Sf-1*-Flp Mouse Model"

### Sheet: Sheet1
Taqman Probe
Gene	Catalog#
B2M	Mm00437762
Adrb2	Mm02524224_s1
Nr5a1	Mm00446826_m1
18S	Hs99999901_s1
SYBR Probe
Gene	Primer Sequences
Pgc1a-T	TGATGTGAATGACTTGGATACAGACA
	GCTCATTGTTGTACTGGTTGGATATG
Pgc1a-1	GGACATGTGCAGCCAAGACTCT
	CACTTCAATCCACCCAGAAAGCT
Pgc1a-2	CCACCAGAATGAGTGACATGGA
	GTTCAGCAAGATCTGGGCAAA
Pgc1a-3	AAGTGAGTAACCGGAGGCATTC
	TTCAGGAAGATCTGGGCAAAGA
Pgc1a-4	TCACACCAAACCCACAGAAA
	CTGGAAGATATGGCACAT
18S	CATGCAGAACCCACGACAGTA
	CCTCACGCAGCTTGTTGTCTA
