## Supplemental Table 3 for "Development and Characterization of a *Sf-1*-Flp Mouse Model"

### Sheet: Stats_Galvan_2024
Figure Number	Panel	Subset data	Test USED	Number		Descriptive STATS	P/Q VALUE		Degrees of Freedom & F/t/z/R/ETC Value
				Exact Value	Defined		Comparison	VALUE
Figure1	G		unpaired t test	control = 8, Sf-1Flp het = 9	N = mice, from Within subject. Mice from multiple litters	mean±SEM		0.6872	t=0.4105, df=15
Figure1	H		unpaired t test	control = 11, Sf-1Flp het = 8	N = mice, from Within subject. Mice from multiple litters	mean±SEM		0.6265	t=0.4956, df=17
Figure1	I		unpaired t test	control = 11, Sf-1Flp het = 8	N = mice, from Within subject. Mice from multiple litters	mean±SEM		0.9151	t=1.218, df=17
Figure1	J		unpaired t test	control = 11, Sf-1Flp het = 10	N = mice, from Within subject. Mice from multiple litters	mean±SEM		0.7545	t=0.3173, df=19
Figure1	K	Ovary	unpaired t test	control = 7, Sf-1Flp het = 9	N = mice, from Within subject. Mice from multiple litters	mean±SEM		0.3685	t=0.9293, df=14
Figure2	A	Body weight	Two-way RM ANOVA	control = 11, Sf-1Flp het = 10	N = mice, from Within subject. Mice from multiple litters	mean±SEM	Time x Column Factor	0.0267	F (8, 152) = 2.250
Figure2	A						Time	<0.0001	F (8, 152) = 240.0
Figure2	A						Column Factor	0.1337	F (1, 19) = 2.454
Figure2	A						Subject	<0.0001	F (19, 152) = 5.117
Figure2	A	4 weeks	Bonferroni's multiple comparisons test	control = 11, Sf-1Flp het = 10	N = mice, from Within subject. Mice from multiple litters	mean±SEM		>0.9999	t=0.3512	DF=171
Figure2	A	5 weeks	Bonferroni's multiple comparisons test	control = 11, Sf-1Flp het = 10	N = mice, from Within subject. Mice from multiple litters	mean±SEM		0.4343	t=1.989	DF=171
Figure2	A	6 weeks	Bonferroni's multiple comparisons test	control = 11, Sf-1Flp het = 10	N = mice, from Within subject. Mice from multiple litters	mean±SEM		0.1281	t=2.477	DF=171
Figure2	A	7 weeks	Bonferroni's multiple comparisons test	control = 11, Sf-1Flp het = 10	N = mice, from Within subject. Mice from multiple litters	mean±SEM		>0.9999	t=1.491	DF=171
Figure2	A	8 weeks	Bonferroni's multiple comparisons test	control = 11, Sf-1Flp het = 10	N = mice, from Within subject. Mice from multiple litters	mean±SEM		>0.9999	t=1.372	DF=171
Figure2	A	9 weeks	Bonferroni's multiple comparisons test	control = 11, Sf-1Flp het = 10	N = mice, from Within subject. Mice from multiple litters	mean±SEM		>0.9999	t=1.07	DF=171
Figure2	A	10 weeks	Bonferroni's multiple comparisons test	control = 11, Sf-1Flp het = 10	N = mice, from Within subject. Mice from multiple litters	mean±SEM		>0.9999	t=1.276	DF=171
Figure2	A	11 weeks	Bonferroni's multiple comparisons test	control = 11, Sf-1Flp het = 10	N = mice, from Within subject. Mice from multiple litters	mean±SEM		>0.9999	t=1.197	DF=171
Figure2	A	12 weeks	Bonferroni's multiple comparisons test	control = 11, Sf-1Flp het = 10	N = mice, from Within subject. Mice from multiple litters	mean±SEM		>0.9999	t=1.562	DF=171
Figure2	B	Body weight	Two-way ANOVA	control = 6, Sf-1Flp het = 8	N = mice, from Within subject. Mice from multiple litters	mean±SEM	Interaction	0.9581	F (1, 36) = 0.002795
Figure2	B	Body weight					Row Factor	<0.0001	F (1, 36) = 37.83
Figure2	B	Body weight					Column Factor	0.0213	F (1, 36) = 5.796
Figure2	B	Body weight	Tukey's multiple comparisons test	control = 6, Sf-1Flp het = 8	N = mice, from Within subject. Mice from multiple litters		Fed:WT vs. Fed:Het	0.3187	q=2.46	DF=36
Figure2	B	Body weight	Tukey's multiple comparisons test	control = 6, Sf-1Flp het = 8	N = mice, from Within subject. Mice from multiple litters		Fed:WT vs. Fast:WT	0.0003	q=6.539	DF=36
Figure2	B	Body weight	Tukey's multiple comparisons test	control = 6, Sf-1Flp het = 8	N = mice, from Within subject. Mice from multiple litters		Fed:WT vs. Fast:Het	<0.0001	q=8.558	DF=36
Figure2	B	Body weight	Tukey's multiple comparisons test	control = 6, Sf-1Flp het = 8	N = mice, from Within subject. Mice from multiple litters		Fed:Het vs. Fast:WT	0.0556	q=3.743	DF=36
Figure2	B	Body weight	Tukey's multiple comparisons test	control = 6, Sf-1Flp het = 8	N = mice, from Within subject. Mice from multiple litters		Fed:Het vs. Fast:Het	0.0012	q=5.814	DF=36
Figure2	B	Body weight	Tukey's multiple comparisons test	control = 6, Sf-1Flp het = 8	N = mice, from Within subject. Mice from multiple litters		Fast:WT vs. Fast:Het	0.3566	q=2.355	DF=36
Figure2	C	Fat mass	Two-way ANOVA		N = mice, from Within subject. Mice from multiple litters	mean±SEM	Interaction	0.7331	F (1, 36) = 0.1181
Figure2	C	Fat mass					Row Factor	0.0263	F (1, 36) = 5.368
Figure2	C	Fat mass					Column Factor	0.6624	F (1, 36) = 0.1938
Figure2	C	Fat mass	Tukey's multiple comparisons test	control = 6, Sf-1Flp het = 8	N = mice, from Within subject. Mice from multiple litters		Fed:WT vs. Fed:Het	0.9448	q=0.7839	DF=36
Figure2	C	Fat mass	Tukey's multiple comparisons test	control = 6, Sf-1Flp het = 8	N = mice, from Within subject. Mice from multiple litters		Fed:WT vs. Fast:WT	0.2132	q=2.804	DF=36
Figure2	C	Fat mass	Tukey's multiple comparisons test	control = 6, Sf-1Flp het = 8	N = mice, from Within subject. Mice from multiple litters		Fed:WT vs. Fast:Het	0.2261	q=2.757	DF=36
Figure2	C	Fat mass	Tukey's multiple comparisons test	control = 6, Sf-1Flp het = 8	N = mice, from Within subject. Mice from multiple litters		Fed:Het vs. Fast:WT	0.5523	q=1.877	DF=36
Figure2	C	Fat mass	Tukey's multiple comparisons test	control = 6, Sf-1Flp het = 8	N = mice, from Within subject. Mice from multiple litters		Fed:Het vs. Fast:Het	0.5502	q=1.881	DF=36
Figure2	C	Fat mass	Tukey's multiple comparisons test	control = 6, Sf-1Flp het = 8	N = mice, from Within subject. Mice from multiple litters		Fast:WT vs. Fast:Het	0.9999	q=0.09662	DF=36
Figure2	D	Lean mass	Two-way ANOVA		N = mice, from Within subject. Mice from multiple litters	mean±SEM	Interaction	0.9046	F (1, 36) = 0.01457
Figure2	D	Lean mass					Row Factor	<0.0001	F (1, 36) = 33.84
Figure2	D	Lean mass					Column Factor	0.0101	F (1, 36) = 7.370
Figure2	D	Lean mass	Tukey's multiple comparisons test	control = 6, Sf-1Flp het = 8			Fed:WT vs. Fed:Het	0.2744	q=2.594	DF=36
Figure2	D	Lean mass	Tukey's multiple comparisons test	control = 6, Sf-1Flp het = 8	N = mice, from Within subject. Mice from multiple litters	mean±SEM	Fed:WT vs. Fast:WT	0.0008	q=6.005	DF=36
Figure2	D	Lean mass	Tukey's multiple comparisons test	control = 6, Sf-1Flp het = 8	N = mice, from Within subject. Mice from multiple litters	mean±SEM	Fed:WT vs. Fast:Het	<0.0001	q=8.532	DF=36
Figure2	D	Lean mass	Tukey's multiple comparisons test	control = 6, Sf-1Flp het = 8	N = mice, from Within subject. Mice from multiple litters	mean±SEM	Fed:Het vs. Fast:WT	0.1443	q=3.103	DF=36
Figure2	D	Lean mass	Tukey's multiple comparisons test	control = 6, Sf-1Flp het = 8	N = mice, from Within subject. Mice from multiple litters	mean±SEM	Fed:Het vs. Fast:Het	0.0016	q=5.662	DF=36
Figure2	D	Lean mass	Tukey's multiple comparisons test	control = 6, Sf-1Flp het = 8	N = mice, from Within subject. Mice from multiple litters	mean±SEM	Fast:WT vs. Fast:Het	0.2051	q=2.835	DF=36
Figure2	E	Body weight	Two-way RM ANOVA	control = 8, Sf-1Flp het = 9	N = mice, from Within subject. Mice from multiple litters	mean±SEM	Time x Column Factor	0.5467	F (8, 120) = 0.8667
Figure2	E	Body weight					Time	<0.0001	F (8, 120) = 150.1
Figure2	E	Body weight					Column Factor	0.2455	F (1, 15) = 1.461
Figure2	E	Body weight					Subject	<0.0001	F (15, 120) = 9.757
Figure2	F	Body weight	Two-way ANOVA	control = 8, Sf-1Flp het = 9	N = mice, from Within subject. Mice from multiple litters	mean±SEM	Interaction	0.8032	F (1, 30) = 0.06325
Figure2	F	Body weight					Row Factor	<0.0001	F (1, 30) = 40.13
Figure2	F	Body weight					Column Factor	0.0292	F (1, 30) = 5.246
Figure2	F	Body weight	Tukey's multiple comparisons test	control = 8, Sf-1Flp het = 9	N = mice, from Within subject. Mice from multiple litters	mean±SEM	Fed:WT vs. Fed:Het	0.2944	q=2.542	DF=30
Figure2	F	Body weight	Tukey's multiple comparisons test	control = 8, Sf-1Flp het = 9	N = mice, from Within subject. Mice from multiple litters	mean±SEM	Fed:WT vs. Fast:WT	0.0005	q=6.401	DF=30
Figure2	F	Body weight	Tukey's multiple comparisons test	control = 8, Sf-1Flp het = 9	N = mice, from Within subject. Mice from multiple litters	mean±SEM	Fed:WT vs. Fast:Het	<0.0001	q=8.625	DF=30
Figure2	F	Body weight	Tukey's multiple comparisons test	control = 8, Sf-1Flp het = 9	N = mice, from Within subject. Mice from multiple litters	mean±SEM	Fed:Het vs. Fast:WT	0.0364	q=4.044	DF=30
Figure2	F	Body weight	Tukey's multiple comparisons test	control = 8, Sf-1Flp het = 9	N = mice, from Within subject. Mice from multiple litters	mean±SEM	Fed:Het vs. Fast:Het	0.0006	q=6.27	DF=30
Figure2	F	Body weight	Tukey's multiple comparisons test	control = 8, Sf-1Flp het = 9	N = mice, from Within subject. Mice from multiple litters	mean±SEM	Fast:WT vs. Fast:Het	0.4842	q=2.039	DF=30
Figure2	G	Fat mass	Two-way ANOVA		N = mice, from Within subject. Mice from multiple litters		Interaction	0.8031	F (1, 30) = 0.06330
Figure2	G	Fat mass					Row Factor	0.0389	F (1, 30) = 4.663
Figure2	G	Fat mass					Column Factor	0.5214	F (1, 30) = 0.4209
Figure2	G	Fat mass	Tukey's multiple comparisons test	control = 8, Sf-1Flp het = 9	N = mice, from Within subject. Mice from multiple litters	mean±SEM	Fed:WT vs. Fed:Het	0.9193	q=0.9003	DF=30
Figure2	G	Fat mass	Tukey's multiple comparisons test	control = 8, Sf-1Flp het = 9	N = mice, from Within subject. Mice from multiple litters	mean±SEM	Fed:WT vs. Fast:WT	0.3636	q=2.343	DF=30
Figure2	G	Fat mass	Tukey's multiple comparisons test	control = 8, Sf-1Flp het = 9	N = mice, from Within subject. Mice from multiple litters	mean±SEM	Fed:WT vs. Fast:Het	0.2159	q=2.808	DF=30
Figure2	G	Fat mass	Tukey's multiple comparisons test	control = 8, Sf-1Flp het = 9	N = mice, from Within subject. Mice from multiple litters	mean±SEM	Fed:Het vs. Fast:WT	0.7112	q=1.511	DF=30
Figure2	G	Fat mass	Tukey's multiple comparisons test	control = 8, Sf-1Flp het = 9	N = mice, from Within subject. Mice from multiple litters	mean±SEM	Fed:Het vs. Fast:Het	0.5149	q=1.966	DF=30
Figure2	G	Fat mass	Tukey's multiple comparisons test	control = 8, Sf-1Flp het = 9	N = mice, from Within subject. Mice from multiple litters	mean±SEM	Fast:WT vs. Fast:Het	0.9921	q=0.3971	DF=30
Figure2	H	Lean mass	Two-way ANOVA		N = mice, from Within subject. Mice from multiple litters		Interaction	0.9925
Figure2	H	Lean mass					Row Factor	<0.0001
Figure2	H	Lean mass					Column Factor	0.0216
Figure2	H	Lean mass	Tukey's multiple comparisons test	control = 8, Sf-1Flp het = 9	N = mice, from Within subject. Mice from multiple litters	mean±SEM	Fed:WT vs. Fed:Het	0.3379	q=2.414	DF=30
Figure2	H	Lean mass	Tukey's multiple comparisons test	control = 8, Sf-1Flp het = 9	N = mice, from Within subject. Mice from multiple litters	mean±SEM	Fed:WT vs. Fast:WT	0.0002	q=6.936	DF=30
Figure2	H	Lean mass	Tukey's multiple comparisons test	control = 8, Sf-1Flp het = 9	N = mice, from Within subject. Mice from multiple litters	mean±SEM	Fed:WT vs. Fast:Het	<0.0001	q=9.57	DF=30
Figure2	H	Lean mass	Tukey's multiple comparisons test	control = 8, Sf-1Flp het = 9	N = mice, from Within subject. Mice from multiple litters	mean±SEM	Fed:Het vs. Fast:WT	0.0114	q=4.723	DF=30
Figure2	H	Lean mass	Tukey's multiple comparisons test	control = 8, Sf-1Flp het = 9	N = mice, from Within subject. Mice from multiple litters	mean±SEM	Fed:Het vs. Fast:Het	<0.0001	q=7.376	DF=30
Figure2	H	Lean mass	Tukey's multiple comparisons test	control = 8, Sf-1Flp het = 9	N = mice, from Within subject. Mice from multiple litters	mean±SEM	Fast:WT vs. Fast:Het	0.3312	q=2.433	DF=30
Figure2	I	GTT	Two-way RM ANOVA	control = 11, Sf-1Flp het = 10	N = mice, from Within subject. Mice from multiple litters	mean±SEM	Time x Column Factor	0.4743	F (5, 95) = 0.9158
Figure2	I						Time	<0.0001	F (2.231, 42.39) = 159.0
Figure2	I						Column Factor	0.28	F (1, 19) = 1.236
Figure2	I						Subject	0.0004	F (19, 95) = 2.859
Figure2	J	ITT	Two-way RM ANOVA	control = 11, Sf-1Flp het = 9	N = mice, from Within subject. Mice from multiple litters	mean±SEM	Time x Column Factor	0.9525	F (4, 72) = 0.1712
Figure2	J						Time	<0.0001	F (2.254, 40.57) = 90.53
Figure2	J						Column Factor	0.0048	F (1, 18) = 10.36
Figure2	J						Subject	0.0032	F (18, 72) = 2.503
Figure2	K		Unpaired t test	control = 11, Sf-1Flp het = 10	N = mice, from Within subject. Mice from multiple litters	mean±SEM		0.4462	t=0.7780, df=19
Figure2	L		Unpaired t test	control = 11, Sf-1Flp het = 10	N = mice, from Within subject. Mice from multiple litters	mean±SEM		0.3868	t=0.8859, df=19
Figure2	M	GTT	Two-way RM ANOVA	control = 8, Sf-1Flp het = 9	N = mice, from Within subject. Mice from multiple litters	mean±SEM	Time x Column Factor	0.8936	F (5, 65) = 0.3291
Figure2	M						Time	<0.0001	F (2.271, 29.52) = 107.7
Figure2	M						Column Factor	0.8699	F (1, 13) = 0.02790
Figure2	M						Subject	0.0001	F (13, 65) = 3.939
Figure2	N	ITT	Two-way RM ANOVA	control = 8, Sf-1Flp het = 9	N = mice, from Within subject. Mice from multiple litters	mean±SEM	Time x Column Factor	0.7014	F (4, 60) = 0.5476
Figure2	N						Time	<0.0001	F (2.248, 33.72) = 21.00
Figure2	N						Column Factor	0.5854	F (1, 15) = 0.3108
Figure2	N						Subject	<0.0001	F (15, 60) = 4.008
Figure2	O		Unpaired t test	control = 8, Sf-1Flp het = 9	N = mice, from Within subject. Mice from multiple litters	mean±SEM		0.6643	t=0.4427, df=15
Figure2	P		Unpaired t test	control = 8, Sf-1Flp het = 9	N = mice, from Within subject. Mice from multiple litters	mean±SEM		0.3102	t=1.050, df=15
Figure3	A		Unpaired t test	control = 11, Sf-1Flp het = 8	N = mice, from Within subject. Mice from multiple litters	mean±SEM		0.033	t=3.692, df=17
Figure3	B		Unpaired t test	control = 11, Sf-1Flp het = 8	N = mice, from Within subject. Mice from multiple litters	mean±SEM		0.8875	t=0.1436, df=17
Figure3	C		Unpaired t test	control = 6, Sf-1Flp het = 9	N = mice, from Within subject. Mice from multiple litters	mean±SEM		0.0941	t=1.806, df=13
Figure3	D		Unpaired t test	control = 6, Sf-1Flp het = 9	N = mice, from Within subject. Mice from multiple litters	mean±SEM		0.0666	t=2.002, df=13
Figure3	E		Unpaired t test	control = 9, Sf-1Flp het = 7	N = mice, from Within subject. Mice from multiple litters	mean±SEM		0.2622	t=1.168, df=14
Figure3	F		Unpaired t test	control = 9, Sf-1Flp het = 9	N = mice, from Within subject. Mice from multiple litters	mean±SEM		0.0945	t=1.778, df=16
Figure3	G		Unpaired t test	control = 9, Sf-1Flp het = 9	N = mice, from Within subject. Mice from multiple litters	mean±SEM		0.0604	t=2.020, df=16
Figure3	H		Unpaired t test	control = 9, Sf-1Flp het = 8	N = mice, from Within subject. Mice from multiple litters	mean±SEM		0.0041	t=3.427, df=14
Figure3	I		Unpaired t test	control = 9, Sf-1Flp het = 8	N = mice, from Within subject. Mice from multiple litters	mean±SEM		0.0357	t=2.324, df=14
Figure3	J		Unpaired t test	control = 9, Sf-1Flp het = 8	N = mice, from Within subject. Mice from multiple litters	mean±SEM		0.0011	t=4.104, df=14
Figure4	D	cFos count	Two-way ANOVA	Non-stimulated Sf-1Flp::EYFP = 5, stimulated Sf-1Flp::EYFP = 5, Non-stimulated Sf-1Flp::ChR2 = 7, Non-stimulated Sf-1Flp::ChR2 = 7	N = brain side from each mouse subject. Mice from multiple litters	mean±SEM	Interaction	<0.0001	F (1, 20) = 83.45
Figure4	D						Row Factor	<0.0001	F (1, 20) = 87.49
Figure4	D						Column Factor	<0.0001	F (1, 20) = 117.8
Figure4	D		Tukey's multiple comparisons test	Non-stimulated Sf-1Flp::EYFP = 5, stimulated Sf-1Flp::EYFP = 5, Non-stimulated Sf-1Flp::ChR2 = 7, Non-stimulated Sf-1Flp::ChR2 = 7		mean±SEM	non-stimulate:SF-1-Flp::EYFP vs. non-stimulate:SF-1-Flp::ChR2	0.6241	q=1.72	DF=20
Figure4	D			Non-stimulated Sf-1Flp::EYFP = 5, stimulated Sf-1Flp::EYFP = 5, Non-stimulated Sf-1Flp::ChR2 = 7, Non-stimulated Sf-1Flp::ChR2 = 7		mean±SEM	non-stimulate:SF-1-Flp::EYFP vs. stimulated:SF-1-Flp::EYFP	0.9989	q=0.2023	DF=20
Figure4	D			Non-stimulated Sf-1Flp::EYFP = 5, stimulated Sf-1Flp::EYFP = 5, Non-stimulated Sf-1Flp::ChR2 = 7, Non-stimulated Sf-1Flp::ChR2 = 7		mean±SEM	non-stimulate:SF-1-Flp::EYFP vs. stimulated:SF-1-Flp::ChR2	<0.0001	q=20.21	DF=20
Figure4	D			Non-stimulated Sf-1Flp::EYFP = 5, stimulated Sf-1Flp::EYFP = 5, Non-stimulated Sf-1Flp::ChR2 = 7, Non-stimulated Sf-1Flp::ChR2 = 7		mean±SEM	non-stimulate:SF-1-Flp::ChR2 vs. stimulated:SF-1-Flp::EYFP	0.7159	q=1.502	DF=20
Figure4	D			Non-stimulated Sf-1Flp::EYFP = 5, stimulated Sf-1Flp::EYFP = 5, Non-stimulated Sf-1Flp::ChR2 = 7, Non-stimulated Sf-1Flp::ChR2 = 7		mean±SEM	non-stimulate:SF-1-Flp::ChR2 vs. stimulated:SF-1-Flp::ChR2	<0.0001	q=20.25	DF=20
Figure4	D			Non-stimulated Sf-1Flp::EYFP = 5, stimulated Sf-1Flp::EYFP = 5, Non-stimulated Sf-1Flp::ChR2 = 7, Non-stimulated Sf-1Flp::ChR2 = 7		mean±SEM	stimulated:SF-1-Flp::EYFP vs. stimulated:SF-1-Flp::ChR2	<0.0001	q=19.99	DF=20
Figure4	E		Two-way RM ANOVA	control = 5, Sf-1Flp het = 7	N = mice, from Within subject. Mice from multiple litters	mean±SEM	Time x Column Factor	0.0541	F (2, 20) = 3.388
Figure4	E						Time	0.0251	F (2, 20) = 4.457
Figure4	E						Column Factor	0.0745	F (1, 10) = 3.963
Figure4	E						Subject	0.0394	F (10, 20) = 2.492
Figure4	E		Šídák's multiple comparisons test	control = 5, Sf-1Flp het = 7	N = mice, from Within subject. Mice from multiple litters	mean±SEM	0min	0.9914	t=0.262	DF=30
Figure4	E		Šídák's multiple comparisons test	control = 5, Sf-1Flp het = 7	N = mice, from Within subject. Mice from multiple litters	mean±SEM	30min	0.0106	t=3.163	DF=30
Figure4	E		Šídák's multiple comparisons test	control = 5, Sf-1Flp het = 7	N = mice, from Within subject. Mice from multiple litters	mean±SEM	60min	0.6778	t=1.023	DF=30
Figure4	F		Unpaired t test	control = 5, Sf-1Flp het = 7	N = mice, from Within subject. Mice from multiple litters	mean±SEM		0.6101	t=0.5263, df=10
Figure4	G		Unpaired t test	control = 5, Sf-1Flp het = 7	N = mice, from Within subject. Mice from multiple litters	mean±SEM		0.0345	t=2.447, df=10
Figure4	H	PGC-1a Total	Unpaired t test	control = 5, Sf-1Flp het = 7	N = mice, from Within subject. Mice from multiple litters	mean±SEM		0.0014	t=4.385, df=10
Figure4	H	PGC-1a-1	Unpaired t test	control = 5, Sf-1Flp het = 7	N = mice, from Within subject. Mice from multiple litters	mean±SEM		0.0382	t=2.387, df=10
Figure4	H	PGC-1a-2	Unpaired t test	control = 5, Sf-1Flp het = 7	N = mice, from Within subject. Mice from multiple litters	mean±SEM		0.0015	t=4.313, df=10
Figure4	H	PGC-1a-3	Unpaired t test	control = 5, Sf-1Flp het = 7	N = mice, from Within subject. Mice from multiple litters	mean±SEM		0.0006	t=4.895, df=10
Figure4	H	PGC-1a-4	Unpaired t test	control = 5, Sf-1Flp het = 7	N = mice, from Within subject. Mice from multiple litters	mean±SEM		0.0022	t=4.093, df=10
Figure4	J		Two-way RM ANOVA	control = 5, Sf-1Flp het = 7	N = mice, from Within subject. Mice from multiple litters	mean±SEM	Time x Column Factor	<0.0001	F (3, 30) = 18.05
Figure4	J						Time	<0.0001	F (3, 30) = 33.88
Figure4	J						Column Factor	0.0003	F (1, 10) = 30.44
Figure4	J						Subject	0.0046	F (10, 30) = 3.387
Figure4	J		Bonferroni's multiple comparisons test	control = 5, Sf-1Flp het = 7	N = mice, from Within subject. Mice from multiple litters		0min	>0.9999	t=0.000000000000001679	DF=40
Figure4	J		Bonferroni's multiple comparisons test	control = 5, Sf-1Flp het = 7	N = mice, from Within subject. Mice from multiple litters		30min	0.014	t=3.103	DF=40
Figure4	J		Bonferroni's multiple comparisons test	control = 5, Sf-1Flp het = 7	N = mice, from Within subject. Mice from multiple litters		60min	<0.0001	t=4.939	DF=40
Figure4	J		Bonferroni's multiple comparisons test	control = 5, Sf-1Flp het = 7	N = mice, from Within subject. Mice from multiple litters		120min	<0.0001	t=8.029	DF=40
Figure5	B		Two-way ANOVA	control::EYFP = 5, Control::ChR2 = 5, Sf-1-Flp::SKM∆Adrβ2::EGFP = 6, Sf-1-Flp::SKM∆Adrβ2::ChR2 = 5	N = mice, from Within subject. Mice from multiple litters		Interaction	0.0024	F (3, 34) = 5.862
Figure5	B						Row Factor	0.0036	F (1, 34) = 9.772
Figure5	B						Column Factor	0.0089	F (3, 34) = 4.528
Figure5	B		Šídák's multiple comparisons test	control::EYFP = 5, Control::ChR2 = 5, Sf-1-Flp::SKM∆Adrβ2::EGFP = 6, Sf-1-Flp::SKM∆Adrβ2::ChR2 = 5	N = mice, from Within subject. Mice from multiple litters		Control::EGFP	>0.9999	t=0.009395	DF=34
Figure5	B		Šídák's multiple comparisons test	control::EYFP = 5, Control::ChR2 = 5, Sf-1-Flp::SKM∆Adrβ2::EGFP = 6, Sf-1-Flp::SKM∆Adrβ2::ChR2 = 5	N = mice, from Within subject. Mice from multiple litters		Control::ChR2	0.0003	t=4.526	DF=34
Figure5	B		Šídák's multiple comparisons test	control::EYFP = 5, Control::ChR2 = 5, Sf-1-Flp::SKM∆Adrβ2::EGFP = 6, Sf-1-Flp::SKM∆Adrβ2::ChR2 = 5	N = mice, from Within subject. Mice from multiple litters		Sf-1-Flp::SKM∆Adrβ2::EGFP	0.8948	t=0.7978	DF=34
Figure5	B		Šídák's multiple comparisons test	control::EYFP = 5, Control::ChR2 = 5, Sf-1-Flp::SKM∆Adrβ2::EGFP = 6, Sf-1-Flp::SKM∆Adrβ2::ChR2 = 5	N = mice, from Within subject. Mice from multiple litters		Sf-1-Flp::SKM∆Adrβ2::ChR2	0.0353	t=2.773	DF=34
Figure5	C	PGC-1a Total	Two-way ANOVA	control::EYFP = 4, Control::ChR2 = 5, Sf-1-Flp::SKM∆Adrβ2::EGFP = 6, Sf-1-Flp::SKM∆Adrβ2::ChR2 = 5	N = mice, from Within subject. Mice from multiple litters		Interaction	0.1382
Figure5	C	PGC-1a Total					Row Factor	0.0486
Figure5	C	PGC-1a Total					Column Factor	0.0518
Figure5	C	PGC-1a Total	Two-stage linear step-up procedure of Benjamini, Krieger and Yekutieli	control::EYFP = 4, Control::ChR2 = 5, Sf-1-Flp::SKM∆Adrβ2::EGFP = 6, Sf-1-Flp::SKM∆Adrβ2::ChR2 = 5	N = mice, from Within subject. Mice from multiple litters		Control:EGFP vs. Control:ChR2	0.0229	t=2.5	DF=17
Figure5	C	PGC-1a Total	Two-stage linear step-up procedure of Benjamini, Krieger and Yekutieli	control::EYFP = 4, Control::ChR2 = 5, Sf-1-Flp::SKM∆Adrβ2::EGFP = 6, Sf-1-Flp::SKM∆Adrβ2::ChR2 = 5	N = mice, from Within subject. Mice from multiple litters		Control:EGFP vs. Sf-1-Flp::SKM∆Adrβ2:EGFP	0.7016	t=0.3897	DF=17
Figure5	C	PGC-1a Total	Two-stage linear step-up procedure of Benjamini, Krieger and Yekutieli	control::EYFP = 4, Control::ChR2 = 5, Sf-1-Flp::SKM∆Adrβ2::EGFP = 6, Sf-1-Flp::SKM∆Adrβ2::ChR2 = 5	N = mice, from Within subject. Mice from multiple litters		Control:EGFP vs. Sf-1-Flp::SKM∆Adrβ2:ChR2	0.9829	t=0.02169	DF=17
Figure5	C	PGC-1a Total	Two-stage linear step-up procedure of Benjamini, Krieger and Yekutieli	control::EYFP = 4, Control::ChR2 = 5, Sf-1-Flp::SKM∆Adrβ2::EGFP = 6, Sf-1-Flp::SKM∆Adrβ2::ChR2 = 5	N = mice, from Within subject. Mice from multiple litters		Control:ChR2 vs. Sf-1-Flp::SKM∆Adrβ2:EGFP	0.0049	t=3.231	DF=17
Figure5	C	PGC-1a Total	Two-stage linear step-up procedure of Benjamini, Krieger and Yekutieli	control::EYFP = 4, Control::ChR2 = 5, Sf-1-Flp::SKM∆Adrβ2::EGFP = 6, Sf-1-Flp::SKM∆Adrβ2::ChR2 = 5	N = mice, from Within subject. Mice from multiple litters		Control:ChR2 vs. Sf-1-Flp::SKM∆Adrβ2:ChR2	0.0155	t=2.689	DF=17
Figure5	C	PGC-1a Total	Two-stage linear step-up procedure of Benjamini, Krieger and Yekutieli	control::EYFP = 4, Control::ChR2 = 5, Sf-1-Flp::SKM∆Adrβ2::EGFP = 6, Sf-1-Flp::SKM∆Adrβ2::ChR2 = 5	N = mice, from Within subject. Mice from multiple litters		Sf-1-Flp::SKM∆Adrβ2:EGFP vs. Sf-1-Flp::SKM∆Adrβ2:ChR2	0.7004	t=0.3913	DF=17
Figure5	D	PGC-1a-1	Two-way ANOVA	control::EYFP = 4, Control::ChR2 = 5, Sf-1-Flp::SKM∆Adrβ2::EGFP = 6, Sf-1-Flp::SKM∆Adrβ2::ChR2 = 5	N = mice, from Within subject. Mice from multiple litters		Interaction	0.6066	F (1, 17) = 0.2753
Figure5	D	PGC-1a-1					Row Factor	0.0434	F (1, 17) = 4.764
Figure5	D	PGC-1a-1					Column Factor	0.9397	F (1, 17) = 0.005891
Figure5	D	PGC-1a-1	Two-stage linear step-up procedure of Benjamini, Krieger and Yekutieli	control::EYFP = 4, Control::ChR2 = 5, Sf-1-Flp::SKM∆Adrβ2::EGFP = 6, Sf-1-Flp::SKM∆Adrβ2::ChR2 = 5	N = mice, from Within subject. Mice from multiple litters		Control:EGFP vs. Control:ChR2	0.6852	t=0.4123	DF=17
Figure5	D	PGC-1a-1	Two-stage linear step-up procedure of Benjamini, Krieger and Yekutieli	control::EYFP = 4, Control::ChR2 = 5, Sf-1-Flp::SKM∆Adrβ2::EGFP = 6, Sf-1-Flp::SKM∆Adrβ2::ChR2 = 5	N = mice, from Within subject. Mice from multiple litters		Control:EGFP vs. Sf-1-Flp::SKM∆Adrβ2:EGFP	0.2714	t=1.137	DF=17
Figure5	D	PGC-1a-1	Two-stage linear step-up procedure of Benjamini, Krieger and Yekutieli	control::EYFP = 4, Control::ChR2 = 5, Sf-1-Flp::SKM∆Adrβ2::EGFP = 6, Sf-1-Flp::SKM∆Adrβ2::ChR2 = 5	N = mice, from Within subject. Mice from multiple litters		Control:EGFP vs. Sf-1-Flp::SKM∆Adrβ2:ChR2	0.1827	t=1.389	DF=17
Figure5	D	PGC-1a-1	Two-stage linear step-up procedure of Benjamini, Krieger and Yekutieli	control::EYFP = 4, Control::ChR2 = 5, Sf-1-Flp::SKM∆Adrβ2::EGFP = 6, Sf-1-Flp::SKM∆Adrβ2::ChR2 = 5	N = mice, from Within subject. Mice from multiple litters		Control:ChR2 vs. Sf-1-Flp::SKM∆Adrβ2:EGFP	0.1014	t=1.732	DF=17
Figure5	D	PGC-1a-1	Two-stage linear step-up procedure of Benjamini, Krieger and Yekutieli	control::EYFP = 4, Control::ChR2 = 5, Sf-1-Flp::SKM∆Adrβ2::EGFP = 6, Sf-1-Flp::SKM∆Adrβ2::ChR2 = 5	N = mice, from Within subject. Mice from multiple litters		Control:ChR2 vs. Sf-1-Flp::SKM∆Adrβ2:ChR2	0.0643	t=1.979	DF=17
Figure5	D	PGC-1a-1	Two-stage linear step-up procedure of Benjamini, Krieger and Yekutieli	control::EYFP = 4, Control::ChR2 = 5, Sf-1-Flp::SKM∆Adrβ2::EGFP = 6, Sf-1-Flp::SKM∆Adrβ2::ChR2 = 5	N = mice, from Within subject. Mice from multiple litters		Sf-1-Flp::SKM∆Adrβ2:EGFP vs. Sf-1-Flp::SKM∆Adrβ2:ChR2	0.7474	t=0.3274	DF=17
Figure5	E	PGC-1a-2	Two-way ANOVA	control::EYFP = 4, Control::ChR2 = 5, Sf-1-Flp::SKM∆Adrβ2::EGFP = 6, Sf-1-Flp::SKM∆Adrβ2::ChR2 = 5	N = mice, from Within subject. Mice from multiple litters		Interaction	0.1187	F (1, 17) = 2.700
Figure5	E	PGC-1a-2					Row Factor	0.1336	F (1, 17) = 2.482
Figure5	E	PGC-1a-2					Column Factor	0.0343	F (1, 17) = 5.299
Figure5	E	PGC-1a-2	Two-stage linear step-up procedure of Benjamini, Krieger and Yekutieli	control::EYFP = 4, Control::ChR2 = 5, Sf-1-Flp::SKM∆Adrβ2::EGFP = 6, Sf-1-Flp::SKM∆Adrβ2::ChR2 = 5	N = mice, from Within subject. Mice from multiple litters		Control:EGFP vs. Control:ChR2	0.015	t=2.705	DF=17
Figure5	E	PGC-1a-2	Two-stage linear step-up procedure of Benjamini, Krieger and Yekutieli	control::EYFP = 4, Control::ChR2 = 5, Sf-1-Flp::SKM∆Adrβ2::EGFP = 6, Sf-1-Flp::SKM∆Adrβ2::ChR2 = 5	N = mice, from Within subject. Mice from multiple litters		Control:EGFP vs. Sf-1-Flp::SKM∆Adrβ2:EGFP	0.9636	t=0.04634	DF=17
Figure5	E	PGC-1a-2	Two-stage linear step-up procedure of Benjamini, Krieger and Yekutieli	control::EYFP = 4, Control::ChR2 = 5, Sf-1-Flp::SKM∆Adrβ2::EGFP = 6, Sf-1-Flp::SKM∆Adrβ2::ChR2 = 5	N = mice, from Within subject. Mice from multiple litters		Control:EGFP vs. Sf-1-Flp::SKM∆Adrβ2:ChR2	0.6379	t=0.4792	DF=17
Figure5	E	PGC-1a-2	Two-stage linear step-up procedure of Benjamini, Krieger and Yekutieli	control::EYFP = 4, Control::ChR2 = 5, Sf-1-Flp::SKM∆Adrβ2::EGFP = 6, Sf-1-Flp::SKM∆Adrβ2::ChR2 = 5	N = mice, from Within subject. Mice from multiple litters		Control:ChR2 vs. Sf-1-Flp::SKM∆Adrβ2:EGFP	0.0085	t=2.972	DF=17
Figure5	E	PGC-1a-2	Two-stage linear step-up procedure of Benjamini, Krieger and Yekutieli	control::EYFP = 4, Control::ChR2 = 5, Sf-1-Flp::SKM∆Adrβ2::EGFP = 6, Sf-1-Flp::SKM∆Adrβ2::ChR2 = 5	N = mice, from Within subject. Mice from multiple litters		Control:ChR2 vs. Sf-1-Flp::SKM∆Adrβ2:ChR2	0.031	t=2.352	DF=17
Figure5	E	PGC-1a-2	Two-stage linear step-up procedure of Benjamini, Krieger and Yekutieli	control::EYFP = 4, Control::ChR2 = 5, Sf-1-Flp::SKM∆Adrβ2::EGFP = 6, Sf-1-Flp::SKM∆Adrβ2::ChR2 = 5	N = mice, from Within subject. Mice from multiple litters		Sf-1-Flp::SKM∆Adrβ2:EGFP vs. Sf-1-Flp::SKM∆Adrβ2:ChR2	0.6364	t=0.4814	DF=17
Figure5	G	PGC-1a-3	Two-way ANOVA	control::EYFP = 4, Control::ChR2 = 5, Sf-1-Flp::SKM∆Adrβ2::EGFP = 6, Sf-1-Flp::SKM∆Adrβ2::ChR2 = 5	N = mice, from Within subject. Mice from multiple litters		Interaction	0.1258	F (1, 17) = 2.592
Figure5	G	PGC-1a-3					Row Factor	0.1492	F (1, 17) = 2.282
Figure5	G	PGC-1a-3					Column Factor	0.0419	F (1, 17) = 4.842
Figure5	G	PGC-1a-3	Two-stage linear step-up procedure of Benjamini, Krieger and Yekutieli	control::EYFP = 4, Control::ChR2 = 5, Sf-1-Flp::SKM∆Adrβ2::EGFP = 6, Sf-1-Flp::SKM∆Adrβ2::ChR2 = 5	N = mice, from Within subject. Mice from multiple litters		Control:EGFP vs. Control:ChR2	0.0182	t=2.612	DF=17
Figure5	G	PGC-1a-3	Two-stage linear step-up procedure of Benjamini, Krieger and Yekutieli	control::EYFP = 4, Control::ChR2 = 5, Sf-1-Flp::SKM∆Adrβ2::EGFP = 6, Sf-1-Flp::SKM∆Adrβ2::ChR2 = 5	N = mice, from Within subject. Mice from multiple litters		Control:EGFP vs. Sf-1-Flp::SKM∆Adrβ2:EGFP	0.9465	t=0.06806	DF=17
Figure5	G	PGC-1a-3	Two-stage linear step-up procedure of Benjamini, Krieger and Yekutieli	control::EYFP = 4, Control::ChR2 = 5, Sf-1-Flp::SKM∆Adrβ2::EGFP = 6, Sf-1-Flp::SKM∆Adrβ2::ChR2 = 5	N = mice, from Within subject. Mice from multiple litters		Control:EGFP vs. Sf-1-Flp::SKM∆Adrβ2:ChR2	0.6549	t=0.455	DF=17
Figure5	G	PGC-1a-3	Two-stage linear step-up procedure of Benjamini, Krieger and Yekutieli	control::EYFP = 4, Control::ChR2 = 5, Sf-1-Flp::SKM∆Adrβ2::EGFP = 6, Sf-1-Flp::SKM∆Adrβ2::ChR2 = 5	N = mice, from Within subject. Mice from multiple litters		Control:ChR2 vs. Sf-1-Flp::SKM∆Adrβ2:EGFP	0.0112	t=2.845	DF=17
Figure5	G	PGC-1a-3	Two-stage linear step-up procedure of Benjamini, Krieger and Yekutieli	control::EYFP = 4, Control::ChR2 = 5, Sf-1-Flp::SKM∆Adrβ2::EGFP = 6, Sf-1-Flp::SKM∆Adrβ2::ChR2 = 5	N = mice, from Within subject. Mice from multiple litters		Control:ChR2 vs. Sf-1-Flp::SKM∆Adrβ2:ChR2	0.0357	t=2.281	DF=17
Figure5	G	PGC-1a-3	Two-stage linear step-up procedure of Benjamini, Krieger and Yekutieli	control::EYFP = 4, Control::ChR2 = 5, Sf-1-Flp::SKM∆Adrβ2::EGFP = 6, Sf-1-Flp::SKM∆Adrβ2::ChR2 = 5	N = mice, from Within subject. Mice from multiple litters		Sf-1-Flp::SKM∆Adrβ2:EGFP vs. Sf-1-Flp::SKM∆Adrβ2:ChR2	0.6715	t=0.4315	DF=17
Figure5	H	PGC-1a-4	Two-way ANOVA	control::EYFP = 4, Control::ChR2 = 5, Sf-1-Flp::SKM∆Adrβ2::EGFP = 6, Sf-1-Flp::SKM∆Adrβ2::ChR2 = 5	N = mice, from Within subject. Mice from multiple litters		Interaction	0.085	F (1, 17) = 3.345
Figure5	H	PGC-1a-4					Row Factor	0.0305	F (1, 17) = 5.567
Figure5	H	PGC-1a-4					Column Factor	0.0098	F (1, 17) = 8.463
Figure5	H	PGC-1a-4	Two-stage linear step-up procedure of Benjamini, Krieger and Yekutieli	control::EYFP = 4, Control::ChR2 = 5, Sf-1-Flp::SKM∆Adrβ2::EGFP = 6, Sf-1-Flp::SKM∆Adrβ2::ChR2 = 5	N = mice, from Within subject. Mice from multiple litters		Control:EGFP vs. Control:ChR2	0.0047	t=3.248	DF=17
Figure5	H	PGC-1a-4	Two-stage linear step-up procedure of Benjamini, Krieger and Yekutieli	control::EYFP = 4, Control::ChR2 = 5, Sf-1-Flp::SKM∆Adrβ2::EGFP = 6, Sf-1-Flp::SKM∆Adrβ2::ChR2 = 5	N = mice, from Within subject. Mice from multiple litters		Control:EGFP vs. Sf-1-Flp::SKM∆Adrβ2:EGFP	0.7205	t=0.3638	DF=17
Figure5	H	PGC-1a-4	Two-stage linear step-up procedure of Benjamini, Krieger and Yekutieli	control::EYFP = 4, Control::ChR2 = 5, Sf-1-Flp::SKM∆Adrβ2::EGFP = 6, Sf-1-Flp::SKM∆Adrβ2::ChR2 = 5	N = mice, from Within subject. Mice from multiple litters		Control:EGFP vs. Sf-1-Flp::SKM∆Adrβ2:ChR2	0.7213	t=0.3627	DF=17
Figure5	H	PGC-1a-4	Two-stage linear step-up procedure of Benjamini, Krieger and Yekutieli	control::EYFP = 4, Control::ChR2 = 5, Sf-1-Flp::SKM∆Adrβ2::EGFP = 6, Sf-1-Flp::SKM∆Adrβ2::ChR2 = 5	N = mice, from Within subject. Mice from multiple litters		Control:ChR2 vs. Sf-1-Flp::SKM∆Adrβ2:EGFP	0.0009	t=4.038	DF=17
Figure5	H	PGC-1a-4	Two-stage linear step-up procedure of Benjamini, Krieger and Yekutieli	control::EYFP = 4, Control::ChR2 = 5, Sf-1-Flp::SKM∆Adrβ2::EGFP = 6, Sf-1-Flp::SKM∆Adrβ2::ChR2 = 5	N = mice, from Within subject. Mice from multiple litters		Control:ChR2 vs. Sf-1-Flp::SKM∆Adrβ2:ChR2	0.0071	t=3.061	DF=17
Figure5	H	PGC-1a-4	Two-stage linear step-up procedure of Benjamini, Krieger and Yekutieli	control::EYFP = 4, Control::ChR2 = 5, Sf-1-Flp::SKM∆Adrβ2::EGFP = 6, Sf-1-Flp::SKM∆Adrβ2::ChR2 = 5	N = mice, from Within subject. Mice from multiple litters		Sf-1-Flp::SKM∆Adrβ2:EGFP vs. Sf-1-Flp::SKM∆Adrβ2:ChR2	0.4407	t=0.7895	DF=17
SFigure3	A	Fed-male	Unpaired t test	control = 11, Sf-1Flp het = 10	N = mice, from Within subject. Mice from multiple litters			0.6777	t=0.4221, df=19
SFigure3	A	Fast-male	Unpaired t test	control = 11, Sf-1Flp het = 10	N = mice, from Within subject. Mice from multiple litters			0.729	t=0.3516, df=19
SFigure3	A	Fed-female	Unpaired t test	control = 8, Sf-1Flp het = 9	N = mice, from Within subject. Mice from multiple litters			0.4748	t=0.7331, df=15
SFigure3	A	Fast-female	Unpaired t test	control = 8, Sf-1Flp het = 9	N = mice, from Within subject. Mice from multiple litters			0.1593	t=1.481, df=15
SFigure3	B	Fed-male	Unpaired t test	control = 11, Sf-1Flp het = 8	N = mice, from Within subject. Mice from multiple litters			0.0837	t=1.838, df=17
SFigure3	B	Fast-male	Unpaired t test	control = 11, Sf-1Flp het = 8	N = mice, from Within subject. Mice from multiple litters			0.1143	t=1.665, df=17
SFigure3	B	Fed-female	Unpaired t test	control = 7, Sf-1Flp het = 9	N = mice, from Within subject. Mice from multiple litters			0.3277	t=1.014, df=14
SFigure3	B	Fast-female	Unpaired t test	control = 7, Sf-1Flp het = 9	N = mice, from Within subject. Mice from multiple litters			0.9202	t=0.1021, df=14
SFigure3	C	Fed-male	Unpaired t test	control = 11, Sf-1Flp het = 9	N = mice, from Within subject. Mice from multiple litters			0.1325	t=1.576, df=18
SFigure3	C	Fast-male	Unpaired t test	control = 11, Sf-1Flp het = 9	N = mice, from Within subject. Mice from multiple litters			0.6553	t=0.4540, df=18
SFigure3	C	Fed-female	Unpaired t test	control = 8, Sf-1Flp het = 9	N = mice, from Within subject. Mice from multiple litters			0.724	t=0.3599, df=15
SFigure3	C	Fast-female	Unpaired t test	control = 8, Sf-1Flp het = 9	N = mice, from Within subject. Mice from multiple litters			0.0743	t=1.918, df=15
SFigure4	B		Unpaired t test	control = 10, SKM∆Adrβ2 = 11	N = mice, from Within subject. Mice from multiple litters			<0.0001	t=8.249, df=19
